# CTCF Mediates Dosage and Sequence-context-dependent Transcriptional Insulation through Formation of Local Chromatin Domains

**DOI:** 10.1101/2020.07.07.192526

**Authors:** Hui Huang, Quan Zhu, Adam Jussila, Yuanyuan Han, Bogdan Bintu, Colin Kern, Mattia Conte, Yanxiao Zhang, Simona Bianco, Andrea Chiariello, Miao Yu, Rong Hu, Ivan Juric, Ming Hu, Mario Nicodemi, Xiaowei Zhuang, Bing Ren

## Abstract

Insulators play a critical role in spatiotemporal gene expression in metazoans by separating active and repressive chromatin domains and preventing inappropriate enhancer-promoter contacts. The evolutionarily conserved CCCTC-binding factor (CTCF) is required for insulator function in mammals, but not all of its binding sites act as insulators. Here, we explore the sequence requirements of CTCF-mediated transcriptional insulation with the use of a sensitive insulator reporter assay in mouse embryonic stem cells. We find that insulation potency depends on the number of CTCF binding sites in tandem. Furthermore, CTCF-mediated insulation is dependent on DNA sequences flanking its core binding motifs, and CTCF binding sites at topologically associating domain(TAD) boundaries are more likely to function as insulators than those outside TAD boundaries, independent of binding strength. Using chromosomal conformation capture assays and high-resolution chromatin imaging techniques, we demonstrate that insulators form local chromatin domain boundaries and reduce enhancer-promoter contacts. Taken together, our results provide strong genetic, molecular, and structural evidence connecting chromatin topology to the action of insulators in the mammalian genome.
