## SupplementaryTable1_CBS_cloned for "CTCF Mediates Dosage and Sequence-context-dependent Transcriptional Insulation through Formation of Local Chromatin Domains"

### Sheet: Sheet1
Table1: Genomic coordinates of PCR cloned CTCF binding sites(CBSs)
CBS	Cloning method	Chr	Start	End	Size(bp)	Genome
Sox9 CBS4	PCR	chr11	111523291	111524273	983	mm10
Sox9 CBS3	PCR	chr11	111531104	111533964	2861	mm10
Sox9 CBS2	PCR	chr11	111533965	111536560	2596	mm10
Sox9 CBS1	PCR	chr11	111536561	111538959	2399	mm10
STIL1 CBS	PCR	chr1	47727792	47729368	1577	hg19
HS5	PCR	chr11	5310702	5313343	2642	hg19
LMO2 CBS	PCR	chr11	34008004	34011199	3196	hg19
PAX3 CBS1	PCR	chr1	77942190	77944770	2581	mm10
PAX3 CBS2	PCR	chr1	77970975	77974415	3441	mm10
PAX3 CBS3	PCR	chr1	77976869	77980896	4028	mm10
PAX3 CBS4	PCR	chr1	78006962	78010814	3853	mm10
													.
