## SupplementaryTable2_Synthetic_CBS for "CTCF Mediates Dosage and Sequence-context-dependent Transcriptional Insulation through Formation of Local Chromatin Domains"

### Sheet: Sheet1
Table2: Genomic coordinates of synthetic 139bp-CBSs
CBS	Cloning method	Chr	Start	End	Size	Genome
HS5	synthetic	chr1	77978819	77978957	139bp	hg19
Pax3 CBS3	synthetic	chr11	111523608	111523746	139bp	mm10
Sox9 CBS4	synthetic	chr11	111523608	111523746	139bp	mm10
Sox9 CBS3	synthetic	chr11	111532592	111532730	139bp	mm10
Sox9 CBS2	synthetic	chr11	111536158	111536296	139bp	mm10
Sox9 CBS1	synthetic	chr11	111537779	111537917	139bp	mm10
nBd1	synthetic	chr14	73509834	73509972	139bp	mm10
nBd2	synthetic	chr8	84737673	84737811	139bp	mm10
nBd3	synthetic	chr8	122551650	122551788	139bp	mm10
nBd4	synthetic	chr12	100201933	100202071	139bp	mm10
nBd5	synthetic	chr8	107002599	107002737	139bp	mm10							.
nBd6	synthetic	chr9	77596465	77596603	139bp	mm10
nBd7	synthetic	chr17	49282601	49282739	139bp	mm10
nBd8	synthetic	chr6	135011479	135011617	139bp	mm10
nBd9	synthetic	chr6	3183938	3184076	139bp	mm10
nBd10	synthetic	chr1	75477514	75477652	139bp	mm10
nBd11	synthetic	chr18	35939577	35939715	139bp	mm10
nBd12	synthetic	chr5	151102500	151102638	139bp	mm10
nBd13	synthetic	chr12	32292017	32292155	139bp	mm10
nBd14	synthetic	chr11	94937112	94937250	139bp	mm10
nBd15	synthetic	chr3	86002612	86002750	139bp	mm10
