## SupplementaryTable3_tandemly_arrayed_CBSs for "CTCF Mediates Dosage and Sequence-context-dependent Transcriptional Insulation through Formation of Local Chromatin Domains"

### Sheet: Sheet1
Table 3: Sythetic sequences of tandemly arrayed 139bp-CBSs
Construct	Sequence	Comment
Tandemly arrayed six 139-bp boundary CBSs	TTATATTTCCTGACCTATATCTGGCAGGACTCTTTAGAGAGGTAGCTGAAGCTGCTGTTATGACCACTAGAGGGAAGAAGATACCTGTGGAGCTAATGGTCCAAGATGGTGGAGCCCCAAGCAAGGAAGTTGTTAAGGATTCCAGAAGTGTGTGGGCTTACTAGCCTGGAATCGGTTCGCGCTCTGGCTTTGTCCTTCACAACCACTAGATGGCGCCAACTGTTTGAGACTTTTCTTGGTGCCTGACACTGTCTGGTTTCCAAACCCCCAAAAATGAAAGTGGCTTATTTCAGGTGGACCAGAACACCCAAAACAAATGAAAGCACGTCTAATTGGTTTGGCCAACAGGTGGCGCCATTGTGCTGGGGGGGAAAGCATGCCCTCCCTTATGGGAAGTTG…	19-bp sequences in red are CTCF binding motifs
Boundary core motifs + scramble adajacent sequences	CGGATATAAACAGAGAAATGGCTGATTATACCTATTCGTATAGTATCGATAAATAGCCTCTGACCACTAGAGGGAAGAAGCGGAGCCTTATGCCATACTTGTCTGCGGAGCACTCTAGTAATGCATATGGTCCACAGGAGAGATCACTGACCAATCTATCTGAACGGCAACCTTGTATCGTACTGGAGCTTGGAGAGATCAACCACTAGATGGCGCCAAACTACAATGCCGCTTACAACCTCTCTGTCGTCGCTGACGTTTATAGTCTAGTCTCATTATAATTGTACGCTATTGAGGCATTGACTAATACCGGAACATCTGAAATGAACTAATCTATATGGCCAACAGGTGGCGCCACGACAGAAACCAAGTGCACCTACCAAATCTCTTTAGTGTAAG…
Boundary core motifs + non-boundary adajacent sequences	TTCAGAGGGAACCCTGTCTGCGGAACTTCTAGGCCAGCACCCCACGGGCTCGCCCTACTGTGACCACTAGAGGGAAGAAAGTGTTAACTCGCTGCGCCACCTAGCTACCTTGTTGGGGAGCGCAACGTGAAGCTCCTTGCCACCCCAACCACCAAGGCCTAGCCAGCGTGGCCGCCAGTGCCACAGTTAGGGACTCTGACAACCACTAGATGGCGCCACGCCATCACGGCTTGGGGAACAAAGCGAAAGTTGCTCCAACCACGAGGGGCGCAGTTGCGCTTCTTGTCCGCGGCATTGGGCTGGGTCTCTTGGATGAAATCAGCAACCGCAGTGTTTATTGGCCAACAGGTGGCGCCATTCCTTCTCTGCCTGCTGCTGCAGCTGCTGCTGAGGGTACTT…
Tandemly arrayed six 139-bp non-boundary CBSs	TTCAGAGGGAACCCTGTCTGCGGAACTTCTAGGCCAGCACCCCACGGGCTCGCCCTACTGTGACCGGCAGAGGGCAGCTAGTGTTAACTCGCTGCGCCACCTAGCTACCTTGTTGGGGAGCGCAACGTGAAGCTCCTTGCCACCCCAACCACCAAGGCCTAGCCAGCGTGGCCGCCAGTGCCACAGTTAGGGACTCTGACAGCCCCCAGAGGGCGCTGCGCCATCACGGCTTGGGGAACAAAGCGAAAGTTGCTCCAACCACGAGGGGCGCAGTTGCGCTTCTTGTCCGCGGCATTGGGCTGGGTCTCTTGGATGAAATCAGCAACCGCAGTGTTTATGGCGCAGTAGGTGGCGCTCTTCCTTCTCTGCCTGCTGCTGCAGCTGCTGCTGAGGGTACTT…
non-Boundary core motifs + scramble adajacent sequences	TTCAGACCGTCCTTTAATTTCCCTTGCATATATGTTGCGTTTCTTCGACCTTCTAACCGCTGACCGGCAGAGGGCAGCTACCCTTAGGACGGAGACAGATCCACGTTCTTACCCGTGCCACCGTTGGCAGCGGGATCGCACCGACCTGCGTTCGGCATTGTGGGCAGAGTGAAGTATTGGCAAACGTTAAGTGCCGAACCAGCCCCCAGAGGGCGCTGTAGATCTGACCTAACGGTAAGAGAGTTTCATAATACGTCCAGCCGCACGCGCAGGGTACATGACTCAAACAGAGTACATCCTGCCCGCGTTTCGCATGAATCAAGTTGGAGGTTATGGAGGGCGCAGTAGGTGGCGCTCCATAGTAACATGTGGACGGCCAGTGGTCGGTTGCTACACGCC…
non-Boundary core motifs +boundary adajacent sequences	TTATATTTCCTGACCTATATCTGGCAGGACTCTTTAGAGAGGTAGCTGAAGCTGCTGTTATGACCGGCAGAGGGCAGCTGATACCTGTGGAGCTAATGGTCCAAGATGGTGGAGCCCCAAGCAAGGAAGTTGTTAAGGATTCCAGAAGTGTGTGGGCTTACTAGCCTGGAATCGGTTCGCGCTCTGGCTTTGTCCTTCACAGCCCCCAGAGGGCGCTGACTGTTTGAGACTTTTCTTGGTGCCTGACACTGTCTGGTTTCCAAACCCCCAAAAATGAAAGTGGCTTATTTCAGGTGGACCAGAACACCCAAAACAAATGAAAGCACGTCTAATTGGTTGGCGCAGTAGGTGGCGCTCTTGTGCTGGGGGGGAAAGCATGCCCTCCCTTATGGGAAGTTG…
Tandemly arrayed fifteen 139-bp non-boundary CBSs	ATCTCTCATCCTGGGTCCGGTTGGAGCATGTCAGATTGGAACGAGTCACAAGCCCTCCTTTGCCCTGTAGATGGCGCTAGAACTGTAGTGCACCTCCAGGCACATAGGCGGCGCTCTAGCCGGACCTCTCCGTCCCGACTTCAGAGGGAACCCTGTCTGCGGAACTTCTAGGCCAGCACCCCACGGGCTCGCCCTACTGTGACCGGCAGAGGGCAGCTAGTGTTAACTCGCTGCGCCACCTAGCTACCTTGTTGGGGAGCGCAACGTGAAGCTCCTTGCCACCCCAACCACCAAGGCCTAGCCAGCGTGGCCGCCAGTGCCACAGTTAGGGACTCTGACAGCCCCCAGAGGGCGCTGCGCCATCACGGCTTGGGGAACAAAGCGAAAGTTGCTCCAACC…
