## SupplementaryTable5_probes_readout for "CTCF Mediates Dosage and Sequence-context-dependent Transcriptional Insulation through Formation of Local Chromatin Domains"

### Sheet: Readout probes
	Table 5: Sequences for readout probes
Readout_BB1	TAGAAATATCCGAGTGGCATTTTGCACTGCCGTCCTTGACTTTGCACTGCCGTCCTTGAC
Readout_BB2	TGCGACATGTTATGCTAGGCGATCCGATTGGAACCGTCCCGATCCGATTGGAACCGTCCC
Readout_BB3	TGACTGTCGTTGACTCTCGGTGCGAACTGTCCGGCTTTCATGCGAACTGTCCGGCTTTCA
Readout_BB4	ATATGTCGATGTCCTTAGACTTTGCACTGCCGTCCTTGACTTTGCACTGCCGTCCTTGAC
Readout_BB5	AGGCGATACATGAGAGGCGTGATCCGATTGGAACCGTCCCGATCCGATTGGAACCGTCCC
Readout_BB6	GGGCGTCTGTTACACGTTTGTGCGAACTGTCCGGCTTTCATGCGAACTGTCCGGCTTTCA
Readout_BB7	GACTTTGTGGGTACGTTGATTTTGCACTGCCGTCCTTGACTTTGCACTGCCGTCCTTGAC
Readout_BB8	GGTGGTTGTCACTTTCCGAAGATCCGATTGGAACCGTCCCGATCCGATTGGAACCGTCCC
Readout_BB9	CGGCGAATTTGCTTTCGTTATGCGAACTGTCCGGCTTTCATGCGAACTGTCCGGCTTTCA
Readout_BB10	GATCCCGGTCGGATATGTGATTTGCACTGCCGTCCTTGACTTTGCACTGCCGTCCTTGAC
Readout_BB11	GTCGGCTGCGTACTGGTACAGATCCGATTGGAACCGTCCCGATCCGATTGGAACCGTCCC
Readout_BB12	GTCGGTGTCCACGATCATTGTGCGAACTGTCCGGCTTTCATGCGAACTGTCCGGCTTTCA
Readout_BB13	GAACTCGTTGACTAAGCATTTTTGCACTGCCGTCCTTGACTTTGCACTGCCGTCCTTGAC
Readout_BB14	CTACCACGGCATCGATTTAGGATCCGATTGGAACCGTCCCGATCCGATTGGAACCGTCCC
Readout_BB15	CGGTATGCTGCTTCGTGAACTGCGAACTGTCCGGCTTTCATGCGAACTGTCCGGCTTTCA
Readout_BB16	TAGGCGCTTTAGTAGGTACCTTTGCACTGCCGTCCTTGACTTTGCACTGCCGTCCTTGAC
Readout_BB17	TCAACTACTAAGCCGCGGTAGATCCGATTGGAACCGTCCCGATCCGATTGGAACCGTCCC
Readout_BB18	GAACGGCCTCATAAATCGGTTGCGAACTGTCCGGCTTTCATGCGAACTGTCCGGCTTTCA
Readout_BB19	CGTATTGCAGGATCCTTATGTTTGCACTGCCGTCCTTGACTTTGCACTGCCGTCCTTGAC
Readout_BB20	CTTATCGCAAGGTGGCCTTAGATCCGATTGGAACCGTCCCGATCCGATTGGAACCGTCCC
Readout_BB21	ATCGACCCTTTATAGCGTGTTGCGAACTGTCCGGCTTTCATGCGAACTGTCCGGCTTTCA
Readout_BB22	GGTCACGTACGAGACATTGGTTTGCACTGCCGTCCTTGACTTTGCACTGCCGTCCTTGAC
Readout_BB23	CGATCAAGGTGTGCCGCGTCGATCCGATTGGAACCGTCCCGATCCGATTGGAACCGTCCC
Readout_BB24	GTGGTACCGTGGAACGCAACTGCGAACTGTCCGGCTTTCATGCGAACTGTCCGGCTTTCA
Readout_BB25	CGAACGACCTGTTACCTTGCTTTGCACTGCCGTCCTTGACTTTGCACTGCCGTCCTTGAC
Readout_BB26	ACCGCGTCCGCAGAGCAAACGATCCGATTGGAACCGTCCCGATCCGATTGGAACCGTCCC
Readout_BB27	TGTTCGAATCCGCCTTCAACTGCGAACTGTCCGGCTTTCATGCGAACTGTCCGGCTTTCA
Readout_BB28	GTTAGATGGCCGCTCGGGTTTTTGCACTGCCGTCCTTGACTTTGCACTGCCGTCCTTGAC
Readout_BB29	TTGCACGCAGCGATTGACGCGATCCGATTGGAACCGTCCCGATCCGATTGGAACCGTCCC
Readout_BB30	ATCAGGTTTACGCCCATGTCTGCGAACTGTCCGGCTTTCATGCGAACTGTCCGGCTTTCA
Readout_BB31	TAGCGCCTGAATTAGCTATATTTGCACTGCCGTCCTTGACTTTGCACTGCCGTCCTTGAC
Readout_BB32	ATCCGGCGCGCGAGACTAAGGATCCGATTGGAACCGTCCCGATCCGATTGGAACCGTCCC
Readout_BB33	ATGCGAACCGTCTCAAAGCATGCGAACTGTCCGGCTTTCATGCGAACTGTCCGGCTTTCA
Readout_BB34	GGTGTCGGTTAAATATTCCTTTTGCACTGCCGTCCTTGACTTTGCACTGCCGTCCTTGAC
Readout_BB35	TTGGGAACGCCTTCATATCCGATCCGATTGGAACCGTCCCGATCCGATTGGAACCGTCCC
Readout_BB36	GCGAAGGTTAGCCTCGAAGCTGCGAACTGTCCGGCTTTCATGCGAACTGTCCGGCTTTCA
Readout_BB37	AATGATGCCTTGCGGTTCTTTTTGCACTGCCGTCCTTGACTTTGCACTGCCGTCCTTGAC
Readout_BB38	GTTCACCGGAATACTTCTGAGATCCGATTGGAACCGTCCCGATCCGATTGGAACCGTCCC
Readout_BB39	CATATCGGTCGGCTAACACTTGCGAACTGTCCGGCTTTCATGCGAACTGTCCGGCTTTCA
Readout_BB40	CGTCTGGATCGTCTATCAATTTTGCACTGCCGTCCTTGACTTTGCACTGCCGTCCTTGAC
Readout_BB41	ATCAATCCTCGTTGGCGTTCGATCCGATTGGAACCGTCCCGATCCGATTGGAACCGTCCC
Readout_BB42	ATTTGAACCAACCTAGCGATTGCGAACTGTCCGGCTTTCATGCGAACTGTCCGGCTTTCA
Readout_BB43	CTACCAAGTTACGAGGCATATTTGCACTGCCGTCCTTGACTTTGCACTGCCGTCCTTGAC
Readout_BB44	GTCGTCCGCAGTAATTTGTCGATCCGATTGGAACCGTCCCGATCCGATTGGAACCGTCCC
Readout_BB45	AAGGCGGTACGTGGTCCCAATGCGAACTGTCCGGCTTTCATGCGAACTGTCCGGCTTTCA

### Sheet: common_readoutprobes
Stv82-Alexa750-SS	Alexa750-S-S-acaaccggcagtcaaggacggcagtgcaaa
Stv1-Cy5-SS	Cy5-S-S-CGCAACGCTTGGGACGGTTCCAATCGGATC
Stv79-Cy3-SS	Cy3-S-S-tcggtcaacctgaaagccggacagttcgca
