## SupplementaryTable6_normalizedSOX2_EXP for "CTCF Mediates Dosage and Sequence-context-dependent Transcriptional Insulation through Formation of Local Chromatin Domains"

### Sheet: Sheet1
Table6: Normalized Sox2-eGFP expression of insertion clones
Insertion	Orientation	Normalized expression	#of CBS	Position
mSox9-cbs23-pos-clone1	< >	0.778	2	inside
mSox9-cbs23-pos-clone2	< >	0.767	2	inside
mSox9-cbs23-pos-clone3	< >	0.754	2	inside
mSox9-cbs23-neg-clone1	< >	0.792	2	inside
mSox9-cbs23-neg-clone2	< >	0.755	2	inside
mSox9-cbs23-neg-clone3	< >	0.77	2	inside
mSox9-cbs24-pos-clone1	< >	0.809	2	inside
mSox9-cbs24-pos-clone2	< >	0.827	2	inside
mSox9-cbs24-pos-clone3	< >	0.822	2	inside
mSox9-34-neg-clone2	> >	0.836	2	inside
mSox9-34-neg-clone3	> >	0.676	2	inside
mSox9-34-neg-clone5	> >	0.766	2	inside
mSox9-cbs34-pos-clone1	< <	0.94	2	inside
mSox9-cbs34-pos-clone2	< <	0.947	2	inside
mSox9-cbs34-pos-clone3	< <	0.931	2	inside
mSox9-cbs123-neg-clone1	< < >	0.729	3	inside
mSox9-cbs123-neg-clone2	< < >	0.734	3	inside
mSox9-cbs123-neg-clone3	< < >	0.72	3	inside
mSox9-cbs234-neg-clone2	< > >	0.61	3	inside
mSox9-cbs234-neg-clone3	< > >	0.638	3	inside
mSox9-cbs234-neg-clone4	< > >	0.616	3	inside
mSox9-cbs123-pos-clone1	< > >	0.709	3	inside
mSox9-cbs123-pos-clone2	< > >	0.687	3	inside
mSox9-cbs123-pos-clone3	< > >	0.734	3	inside
mSox9-cbs123-pos-clone4	< > >	0.655	3	inside
mSox9-cbs234-pos-clone2	< < >	0.609	3	inside
mSox9-cbs234-pos-clone4	< < >	0.631	3	inside
mSox9-cbs234-pos-clone5	< < >	0.607	3	inside
mSox9-cbs1234-pos-clone1	< < > >	0.652	4	inside
mSox9-cbs1234-pos-clone3	< < > >	0.645	4	inside
mSox9-cbs1234-neg-clone1	< < > >	0.584	4	inside
mSox9-cbs1234-neg-clone2	< < > >	0.6	4	inside
mSox9-cbs1234-neg-clone3	< < > >	0.602	4	inside
control-2-3_p5	NA	1	0	NA
mHS5-cbs-pos-clone1	<	1.056	1	inside
mHS5-cbs-pos-clone4	<	1.022	1	inside
mHS5-cbs-pos-clone5	<	1.014	1	inside
mLmd10k-clone1	NA	0.984	0	inside
mLmd10k-clone2	NA	0.988	0	inside
mLmd10k-clone3	NA	0.984	0	inside
mLmd4k-clone1	NA	1.022	0	inside
mLmd4k-clone2	NA	1.042	0	inside
mLmd4k-clone4	NA	1.045	0	inside
mSox9-cbs4-pos-clone1	<	1.053	1	inside
mSox9-cbs4-pos-clone2	<	1.057	1	inside
mSox9-cbs4-pos_clone3	<	1.012	1	inside
mSox9-cbs24-pos-clone1	< >	0.809	2	inside
mSox9-cbs24-pos-clone2	< >	0.827	2	inside
mSox9-cbs24-pos-clone3	< >	0.822	2	inside
mSox9-cbs1-cbs3-pos-clone1	< >	0.93	2	inside
mSox9-cbs1-cbs3-pos-clone3	< >	0.998	2	inside
mSox9-cbs1-cbs3-pos-clone4	< >	1.016	2	inside
control-2-3-dual-p8	NA	1	0	NA
control-2-3-dual-rep1	NA	0.972	0	NA
control-2-3-dual-rep2	NA	1.116	0	NA
mSox9-cbs2-neg-clone2	<	0.884	1	inside
mSox9-cbs2-neg-clone3	<	0.964	1	inside
mSox9-cbs2-pos-clone1	>	0.848	1	inside
mSox9-cbs2-pos-clone2	>	0.828	1	inside
mSox9-cbs2-pos-clone3	>	0.804	1	inside
mSox9-cbs1-neg-clone1	<	1.075	1	inside
mSox9-cbs1-neg-clone2	<	1.06	1	inside
mSox9-cbs1-neg-clone3	<	1.036	1	inside
mSox9-cbs1-pos-clone2	>	1.02	1	inside
mSox9-cbs1-pos-clone1	>	1.042	1	inside
control2-3_p18	NA	0.989	0	NA
control2-3_p7	NA	1	0	NA
mLMO2-cbs-pos-clone2	<	1.077	1	inside
mLMO2-cbs-pos-clone4	<	0.97	1	inside
mLMO2-cbs-pos-clone5	<	0.989	1	inside
control2-3_P18	NA	1.038	0	NA
control2-3_P8	NA	1	0	NA
mLMO2-cbs-neg-clone2	>	1.413	1	inside
mLMO2-cbs-neg-clone3	>	0.945	1	inside
mLMO2-cbs-neg-clone4	>	0.978	1	inside
mSox9-cbs12-neg-clone1	< <	0.77	2	inside
mSox9-cbs12-neg-clone2	< <	0.786	2	inside
mSox9-cbs12-neg-clone3	< <	0.806	2	inside
mSox9-cbs12-pos-clone1	> >	0.704	2	inside
mSox9-cbs12-pos-clone2	> >	0.706	2	inside
mSox9-cbs12-pos-clone3	> >	0.692	2	inside
mSox9-cbs4-neg-clone1	>	0.908	1	inside
mSox9-cbs4-neg-clone2	>	0.991	1	inside
mSox9-cbs4-neg-clone3	>	0.972	1	inside
mSox9-cbs3-neg-clone1	>	0.908	1	inside
mSox9-cbs3-neg-clone2	>	0.882	1	inside
mSox9-cbs3-neg-clone3	>	0.865	1	inside
mSox9-cbs3-pos-clone1	<	0.949	1	inside
mSox9-cbs3-pos-clone2	<	0.941	1	inside
mSox9-cbs3-pos-clone3	<	0.908	1	inside
mTAL1-cbs-neg-clone1	>	0.963	1	inside
mTAL1-cbs-neg-clone2	>	0.991	1	inside
mTAL1-cbs-neg-clone3	>	0.965	1	inside
mTAL1-cbs-pos-clone1	<	0.96	1	inside
mTAL1-cbs-pos-clone2	<	0.988	1	inside
mTAL1-cbs-pos-clone3	<	0.946	1	inside
Control-3	NA	0.98	0	NA
Control-1	NA	1	0	NA
Control-2	NA	0.993	0	NA
mposax3-cbs1-pos-clone1	>	1.021	1	inside
mposax3-cbs1-pos-clone2	>	1.062	1	inside
mposax3-cbs1-pos-clone3	>	0.925	1	inside
mposax3-cbs2-neg-clone1	>	0.936	1	inside
mposax3-cbs2-neg-clone2	>	0.932	1	inside
mposax3-cbs2-neg-clone3	>	0.95	1	inside
mposax3-cbs2-pos-clone1	<	0.947	1	inside
mposax3-cbs2-pos-clone2	<	0.943	1	inside
mposax3-cbs2-pos-clone3	<	0.975	1	inside
mposax3-cbs3-neg-clone1	<	0.934	1	inside
mposax3-cbs3-neg-clone2	<	0.961	1	inside
mposax3-cbs3-neg-clone3	<	0.949	1	inside
mposax3-cbs3-pos-clone1	>	0.856	1	inside
mposax3-cbs3-pos-clone2	>	0.857	1	inside
mposax3-cbs3-pos-clone3	>	0.826	1	inside
mposax3-cbs4-neg-clone1	>	0.959	1	inside
mposax3-cbs4-neg-clone2	>	0.957	1	inside
mposax3-cbs4-neg-clone3	>	0.958	1	inside
mposax3-cbs4-pos-clone1	<	0.964	1	inside
mposax3-cbs4-pos-clone2	<	0.95	1	inside
mposax3-cbs4-pos-clone3	<	0.958	1	inside
mHS5-cbs-neg-clone1	>	0.901	1	inside
mHS5-cbs-neg-clone2	>	0.898	1	inside
mHS5-cbs-neg-clone3	>	0.875	1	inside
mLmd-1.1kb-clone1	NA	0.993	0	inside
mLmd-1.7kb-clone3	NA	1.015	0	inside
mLmd-1.1kb-clone3	NA	1.035	0	inside
mLmd-1.1kb-clone2	NA	1.036	0	inside
mLmd-1.7kb-clone1	NA	1.013	0	inside
mLmd-1.7kb-clone2	NA	1.015	0	inside
control_technical_rep1	NA	1	0	NA
control_technical_rep2	NA	1	0	NA
control_technical_rep3	NA	1.004	0	NA
mSox9-cbs12-del-1-2-neg-clone3	NA	1.042	0	inside
mSox9-cbs12-del-1-2-neg-clone5	NA	1.025	0	inside
mSox9-cbs12-del-1-2-neg-clone6	NA	1.058	0	inside
mSox9-cbs12-del-1-2-pos-clone1	NA	1.114	0	inside
mSox9-cbs12-del-1-2-pos-clone2	NA	1.08	0	inside
mSox9-cbs12-del-1-2-pos-clone3	NA	1.1	0	inside
mSox9-cbs12-del-2-neg-clone1	<	0.914	1	inside
mSox9-cbs12-del-2-neg-clone2	<	0.852	1	inside
mSox9-cbs12-del-2-neg-clone3	<	0.873	1	inside
mSox9-cbs12-del-1-neg-clone2	<	0.982	1	inside
mSox9-cbs12-del-1-neg-clone3	<	0.988	1	inside
mSox9-cbs12-del-1-neg-clone5	<	0.988	1	inside
mSox9-cbs12-del-2-pos-clone1	>	0.781	1	inside
mSox9-cbs12-del-2-pos-clone2	>	0.792	1	inside
mSox9-cbs12-del-2-pos-clone3	>	0.758	1	inside
mSox9-cbs12-del-1-pos-clone2	>	0.924	1	inside
mSox9-cbs12-del-1-pos-clone3	>	0.965	1	inside
mSox9-cbs12-del-1-pos-clone4	>	0.956	1	inside
mSox9-cbs1234-del-all-clone1	NA	1.043	0	inside
mSox9-cbs1234-del-all-clone2	NA	1.034	0	inside
mSox9-cbs1234-del-all-clone4	NA	1.033	0	inside
control2-3-p14	NA	1	0	inside
control2-3-p6	NA	1.034	0	inside
mSox9-cbs1-3-pos-clone1	> <	0.899
mSox9-cbs1-3-pos-clone2	> <	0.899
mSox9-cbs1-3-pos-clone4	> <	0.91
Bd-Syn3-6-pos-clone2	> > > >	0.719	4	inside
Bd-Syn3-6-pos-clone3	> > > >	0.691	4	inside
Bd-Syn3-6-pos-clone4	> > > >	0.711	4	inside
Bd-Syn1-6-pos-clone1	> > > > > >	0.678	6	inside
Bd-Syn1-6-pos-clone2	> > > > > >	0.621	6	inside
Bd-Syn1-6-pos-clone3	> > > > > >	0.663	6	inside
Bd-Syn1-2-neg-clone1	< <	0.889	2	inside
Bd-Syn1-2-neg-clone2	< <	0.852	2	inside
Bd-Syn1-2-neg-clone4	< <	0.871	2	inside
Bd-Syn1-4-neg-clone1	< < < <	0.876	4	inside
Bd-Syn1-4-neg-clone3	< < < <	0.859	4	inside
Bd-Syn1-4-neg-clone4	< < < <	0.86	4	inside
Bd-Syn1-6-neg-clone1	< < < < < <	0.821	6	inside
Bd-Syn1-6-neg-clone3	< < < < < <	0.848	6	inside
Bd-Syn1-6-neg-clone4	< < < < < <	0.857	6	inside
Bd-Syn3-4-neg-clone1	< <	1.012	2	inside
Bd-Syn3-4-neg-clone2	< <	1.005	2	inside
Bd-Syn3-4-neg-clone3	< <	1.03	2	inside
Bd-Syn3-6--neg-clone1	< < < <	0.87	4	inside
Bd-Syn3-6--neg-clone2	< < < <	0.874	4	inside
Bd-Syn3-6--neg-clone3	< < < <	0.883	4	inside
Bd-Syn5-6-neg-clone1	< <	0.923	2	inside
Bd-Syn5-6-neg-clone2	< <	0.896	2	inside
Bd-Syn5-6-neg-clone3	< <	0.925	2	inside
Bd-Syn3-4-pos-clone2	> >	0.886	2	inside
Bd-Syn3-4-pos-clone3	> >	0.924	2	inside
Bd-Syn3-4-pos-clone4	> >	0.912	2	inside
Bd-Syn1-2-pos-clone1	> >	0.693	2	inside
Bd-Syn1-2-pos-clone2	> >	0.75	2	inside
Bd-Syn1-2-pos-clone3	> >	0.783	2	inside
Bd-Syn5-6-pos-clone2	> >	0.703	2	inside
Bd-Syn5-6-pos-clone3	> >	0.697	2	inside
Bd-Syn5-6-pos-clone4	> >	0.731	2	inside
Bd-Syn1-4-pos-clone1	> > > >	0.755	4	inside
Bd-Syn1-4-pos-clone2	> > > >	0.746	4	inside
Bd-Syn1-4-pos-clone4	> > > >	0.733	4	inside
nBd-core-Bd-adj-pos-clone2	> > > > > >	0.7565	6	inside
nBd-core-Bd-adj-pos-clone4	> > > > > >	0.7354	6	inside
nBd-core-Bd-adj-pos-clone6	> > > > > >	0.7308	6	inside
Bd-core-scramble-adj-pos-clone2	> > > > > >	0.7856	6	inside
Bd-core-scramble-adj-pos-clone3	> > > > > >	0.8085	6	inside
Bd-core-scramble-adj-pos-clone5	> > > > > >	0.8531	6	inside
Bd-core-nBd-adj-pos-clone1	> > > > > >	0.9155	6	inside
Bd-core-nBd-adj-pos-clone3	> > > > > >	0.9195	6	inside
Bd-core-nBd-adj-pos-clone4	> > > > > >	0.9292	6	inside
nBd-core-scramble-adj-pos-clone1	> > > > > >	0.8456	6	inside
nBd-core-scramble-adj-pos-clone4	> > > > > >	0.8414	6	inside
nBd-core-scramble-adj-pos-clone6	> > > > > >	0.8308	6	inside
control2-3-p14	NA	1	0	NA
control2-3-p6	NA	0.9957	0	NA
nBd-Syn1-15-neg-clone1	< < < < < < < < < < < < < < <	0.927	15	inside
nBd-Syn1-15-neg-clone2	< < < < < < < < < < < < < < <	0.902	15	inside
nBd-Syn1-15-neg-clone3	< < < < < < < < < < < < < < <	0.967	15	inside
nBd-Syn1-15-pos-clone1	> > > > > > > > > > > > > > >	0.935	15	inside
nBd-Syn1-15-pos-clone2	> > > > > > > > > > > > > > >	0.925	15	inside
nBd-Syn1-15-pos-clone3	> > > > > > > > > > > > > > >	0.915	15	inside
nBd-Syn2-7-neg-clone1	< < < < < <	0.993	6	inside
nBd-Syn2-7-neg-clone4	< < < < < <	0.993	6	inside
nBd-Syn2-7-neg-clone6	< < < < < <	0.981	6	inside
nBd-Syn2-7-pos-clone2	> > > > > >	0.948	6	inside
nBd-Syn2-7-pos-clone3	> > > > > >	0.946	6	inside
nBd-Syn2-7-pos-clone4	> > > > > >	0.95	6	inside
SE-Sox9-cbs2-neg-clone1	<	1.078	1	downstream
SE-Sox9-cbs1-pos-clone1	>	1.088	1	downstream
SE-Sox9-cbs4-pos-clone1	<	1.051	1	downstream
SE-Sox9-cbs4-pos-clone2	<	1.066	1	downstream
SE-Sox9-cbs4-pos-clone4	<	1.062	1	downstream
SE-Sox9-cbs2-neg-clone2	<	1.128	1	downstream
SE-Sox9-cbs2-neg-clone3	<	1.07	1	downstream
SE-Sox9-cbs2-pos-clone1	>	1.148	1	downstream
SE-Sox9-cbs2-pos-clone2	>	1.092	1	downstream
SE-Sox9-cbs2-pos-clone3	>	1.113	1	downstream
SE-Sox9-cbs1-neg-clone1	<	1.031	1	downstream
SE-Sox9-cbs1-neg-clone3	<	1.061	1	downstream
SE-Sox9-cbs1-pos-clone1	>	1.066	1	downstream
SE-Sox9-cbs1-pos-clone2	>	1.03	1	downstream
SE-Sox9-cbs1-pos-clone3	>	1.048	1	downstream
SE-Sox9-cbs23-pos-clone1	< >	1.094	2	downstream
SE-Sox9-cbs23-neg-clone1	< >	1.117	2	downstream
SE-Sox9-cbs12-pos-clone1	> >	1.149	2	downstream
SE-Sox9-cbs12-pos-clone2	> >	1.136	2	downstream
SE-Sox9-cbs12-pos-clone1	> >	1.114	2	downstream
SE-Sox9-cbs12-neg-clone3	< <	1.073	2	downstream
SE-Sox9-cbs12-neg-clone1	< <	1.05	2	downstream
SE-Sox9-cbs12-neg-clone2	< <	1.071	2	downstream
SE-Sox9-cbs123-pos-clone1	< > >	1.13	3	downstream
SE-Sox9-cbs234-pos-clone2	< < >	0.966	3	downstream
SE-Sox9-cbs234-pos-clone3	< < >	1.119	3	downstream
SE-Sox9-cbs234-pos-clone4	< < >	1.047	3	downstream
SE-Sox9-cbs1234-pos-clone1	< < > >	1.134	4	downstream
SE-Sox9-cbs1234-pos-clone2	< < > >	1.128	4	downstream
SE-Sox9-cbs1234-pos-clone3	< < > >	1.127	4	downstream
SE-Sox9-cbs1234-neg-clone2	< < > >	1.093	4	downstream
SE-Sox9-cbs1234-neg-clone3	< < > >	1.116	4	downstream
SE-Sox9-cbs1234-neg-clone5	< < > >	1.139	4	downstream
SE-cbs4-pos-clone1	<	1.051	1	downstream
SE-cbs4-pos-clone2	<	1.066	1	downstream
SE-cbs4-pos-clone4	<	1.062	1	downstream
SE-lmd4k-clone1	NA	1.002	0	downstream
SE-lmd4k-clone4	NA	1.026	0	downstream
SE-lmd4k-clone5	NA	0.954	0	downstream
SE-Sox9-cbs3-neg-clone1	>	1.031	1	downstream
SE-Sox9-cbs3-neg-clone2	>	1.039	1	downstream
SE-Sox9-cbs3-neg-clone3	>	1.031	1	downstream
SE-Sox9-cbs3-pos-clone1	<	1.025	1	downstream
SE-Sox9-cbs3-pos-clone2	<	1.031	1	downstream
SE-Sox9-cbs3-pos-clone3	<	1.031	1	downstream
SE-Pax3-cbs1-neg-clone1	<	1.036	1	downstream
SE-Pax3-cbs1-neg-clone2	<	1.062	1	downstream
SE-Pax3-cbs1-pos-clone1	>	1.024	1	downstream
SE-Pax3-cbs1-pos-clone2	>	1.01	1	downstream
SE-Pax3-cbs1-pos-clone3	>	0.993	1	downstream
SE-Sox9-cbs12-neg-clone1	< <	1.05	2	downstream
SE-Sox9-cbs12-neg-clone2	< <	1.071	2	downstream
SE-HS5-cbs-pos-clone1	<	0.991	1	downstream
SE-HS5-cbs-neg-clone1	>	1.049	1	downstream
SE-HS5-cbs-neg-clone2	>	0.992	1	downstream
SE-HS5-cbs-neg-clone3	>	1.024	1	downstream
SE-HS5-cbs-pos-clone2	<	1.004	1	downstream
SE-HS5-cbs-pos-clone3	<	1.023	1	downstream
SE-Lmd-1.1kb-clone1	NA	1.036	0	downstream
SE-Lmd-1.1kb-clone2	NA	1.034	0	downstream
SE-Lmd-1.1kb-clone3	NA	0.984	0	downstream
SE-Lmd-1.7kb-clone1	NA	0.995	0	downstream
SE-Lmd-1.7kb-clone2	NA	1.006	0	downstream
SE-Lmd-1.7kb-clone3	NA	0.999	0	downstream
SE-Pax3-cbs1-neg-clone3	<	1.085		downstream
SE-Sox9-cbs12-neg-clone3	< <	1.073	2	downstream
