## SupplementaryTable7_PCR_primers for "CTCF Mediates Dosage and Sequence-context-dependent Transcriptional Insulation through Formation of Local Chromatin Domains"

### Sheet: Sheet1
Table7: PCR primers for CBS cloning
Primer	Sequence
HS5_pos_F	gTGAGCGGCCGCGCTTAAATCAGGCACAAGCTTAGG
HS5_pos_R	ctAGCCCTGCAGGACCAAGCCAATGTTCCTCTCTATG
HS5_neg_F	ctAGCCCTGCAGGGCTTAAATCAGGCACAAGCTTAGG
HS5_neg_R	gTGAGCGGCCGCACCAAGCCAATGTTCCTCTCTATG
LMO2_F_pos	gTGAGCGGCCGCAAGGCAACAACATAACCTAGCTATAA
LMO2_R_pos	ctAGCCCTGCAGGCCTACAGGAGAGACATCTGCACG
PAX3_cbs1_F_pos	gTGAGCGGCCGCttttcaggtgtgttggggtgtcc
PAX3-cbs1_R_pos	ctAGCCCTGCAGGGAATGTTCAGTCTGCATTCTGGAGC
PAX3_cbs2_F_pos	gTGAGCGGCCGCtggaactcacaaactgagatgcctc
PAX3_cbs2_R_pos	ctAGCCCTGCAGGAATTAGAACAGGCTCACCTCTCTGT
PAX3_cbs3_F_pos	gTGAGCGGCCGCCTCATCGTGCCTTCTGCTGTGA
PAX3_cbs3-R_pos	ctAGCCCTGCAGGTCCCAGTGCCAGTTCACTCTTTG
PAX3_cbs4_F_pos	gTGAGCGGCCGCATCCAGAATGGGAGCATATTGTAGG
PAX3_cbs4_R_pos	ctAGCCCTGCAGGGGTGTGTGTGTGAAGATTTCACAGT
SOX9-cbs1_F_pos	gTGAGCGGCCGCGCATTTTGGACTGTGAGTTATTGGC
SOX9_cbs1_R_pos	ctAGCCCTGCAGGAGAAGACATTGGAATCCGGTTACCA
SOX9_cbs1&2_F_pos	gTGAGCGGCCGCctctgtggttggcaattcagtctct
SOX9_cbs1&2_R_pos	ctAGCCCTGCAGGGGAGGTGAAGGGTCTCTGCTCT
SOX9_cbs3_F_pos	gTGAGCGGCCGCTGTTCCATGCTTGGCTGATCTTCT
SOX9_cbs3_R_pos	ctAGCCCTGCAGGaagtgggtggtactatttcctaggc
LMO2_F_neg	ctAGCCCTGCAGGAAGGCAACAACATAACCTAGCTATAA
LMO2_R_neg	gTGAGCGGCCGCCCTACAGGAGAGACATCTGCACG
PAX3_cbs1_F_neg	ctAGCCCTGCAGGttttcaggtgtgttggggtgtcc
PAX3-cbs1_R_neg	gTGAGCGGCCGCGAATGTTCAGTCTGCATTCTGGAGC
PAX3_cbs2_F_neg	ctAGCCCTGCAGGtggaactcacaaactgagatgcctc
PAX3_cbs2_R_neg	gTGAGCGGCCGCAATTAGAACAGGCTCACCTCTCTGT
PAX3_cbs3_F_neg	ctAGCCCTGCAGGCTCATCGTGCCTTCTGCTGTGA
PAX3-cbs3_R_neg	gTGAGCGGCCGCTCCCAGTGCCAGTTCACTCTTTG
PAX3_cbs4_F_neg	ctAGCCCTGCAGGATCCAGAATGGGAGCATATTGTAGG
PAX3_cbs4_R_neg	gTGAGCGGCCGCGGTGTGTGTGTGAAGATTTCACAGT
SOX9-cbs1_F_neg	ctAGCCCTGCAGGGCATTTTGGACTGTGAGTTATTGGC
SOX9_cbs1_R_neg	gTGAGCGGCCGCAGAAGACATTGGAATCCGGTTACCA
SOX9_cbs1&2_F_neg	ctAGCCCTGCAGGctctgtggttggcaattcagtctct
SOX9_cbs1&2_R_neg	gTGAGCGGCCGCGGAGGTGAAGGGTCTCTGCTCT
SOX9_cbs3_F_neg	ctAGCCCTGCAGGTGTTCCATGCTTGGCTGATCTTCT
SOX9_cbs3_R_neg	gTGAGCGGCCGCaagtgggtggtactatttcctaggc
SOX9_cbs1_F_pos	gTGAGCGGCCGCATAGCAAACACATCTGGGAAACAGCG
SOX9_cbs1_R_pos	ctAGCCCTGCAGGCGCTGTTTCCCAGATGTGTTTGCTAT
SOX9_cbs2_F_pos	gTGAGCGGCCGCGAAGTTCACATCTGTCTGCTGCC
SOX9_cbs2_R_pos	ctAGCCCTGCAGGGGCAGCAGACAGATGTGAACTTC
SOX9_cbs1_F_neg	ctAGCCCTGCAGGATAGCAAACACATCTGGGAAACAGCG
SOX9_cbs1_R_neg	gTGAGCGGCCGCCGCTGTTTCCCAGATGTGTTTGCTAT
SOX9_cbs2_F_neg	ctAGCCCTGCAGGGAAGTTCACATCTGTCTGCTGCC
SOX9_cbs2_R_neg	gTGAGCGGCCGCGGCAGCAGACAGATGTGAACTTC
SOX9_cbs4_F_pos	gTGAGCGGCCGCCCAAAGTCTATGACATTTCAGTCAACCA
SOX9_cbs4_F_neg	ctAGCCCTGCAGGCCAAAGTCTATGACATTTCAGTCAACCA
SOX9_cbs4_pos_R	CTAGCCCTGCAGGTCTGAAATCTACCACAGAGATGGAACAC
SOX9_cbs4_neg_R	GTGAGCGGCCGCTCTGAAATCTACCACAGAGATGGAACAC
lmdDNA_4k_F	gTGAGCGGCCGCGACCATCACCGTGTATGAAG
lmdDNA_4k_R	ctAGCCCTGCAGGTCGCACTTGCTCAAATGCTG
